# Biogeographical and ecological factors associated with kill rates of an apex predator

**DOI:** 10.1101/2020.10.04.325779

**Authors:** Bogdan Cristescu, L. Mark Elbroch, Justin A. Dellinger, Wesley Binder, Christopher C. Wilmers, Heiko U. Wittmer

## Abstract

Kill rates and functional responses are fundamental to the study of predator ecology and the understanding of predatory-prey dynamics. As the most widely distributed apex predator in the western hemisphere pumas (*Puma concolor*) have been widely studied yet a biogeographical synthesis of their kill rates is currently lacking. We reviewed the literature and compiled data on sex- and age-specific kill rate estimates of pumas on ungulates, and conducted analyses aimed at understanding ecological factors explaining the observed variation across their range. Kill rate studies on pumas, while numerous, were primarily conducted in Temperate Conifer Forests (< 10% of puma range), revealing a dearth of knowledge across much of their range, especially from tropical and subtropical habitats. Across studies, kill rates in ungulates/week were highest for adult females with kitten(s) (1.24 ± 0.41 ungulates/week) but did not vary significantly between adult males (0.84 ± 0.18) and solitary adult females (0.99 ± 0.26). Kill rates in kg/day did not differ significantly among reproductive classes. Kill rates of adult pumas increased with ungulate density. Ungulate species richness had a weak negative association with adult male kill rates. Neither scavenger richness, the proportion of non-ungulate prey in the diet, nor regional human population density had a significant effect on ungulate kill rates. Our results had a strong temperate-ecosystem bias highlighting the need for further research across the diverse biomes pumas occupy in order to make species level inferences. Data from more populations would also allow for multivariate analyses providing deeper inference into the ecological and behavioural factors driving kill rates and functional responses of pumas, and apex predators in general.
