## Supplementary Data S1 for "Biogeographical and ecological factors associated with kill rates of an apex predator"

### Sheet: Supplementary Data S1
Puma kill rate publication	Inclusion in kill rate modelling	Comments
Anderson & Lindzey 2003_J WILDL MANAGE	Yes
Blake & Gese 2016_NORTHW SCI	Yes
Clark et al. 2014_J WILDL MANAGE	Yes
Cooley et al. 2008_J WILDL MANAGE	Yes
Elbroch et al. 2014_ECOSPHERE California	Yes	Elbroch et al. 2014_ECOSPHERE California, Elbroch et al. 2014_ECOSPHERE Colorado, and Elbroch et al. 2014_ECOSPHERE Patagonia are all in the same publication (Elbroch et al. 2014_ECOSPHERE)
Elbroch et al. 2014_ECOSPHERE Colorado	Yes	Elbroch et al. 2014_ECOSPHERE California, Elbroch et al. 2014_ECOSPHERE Colorado, and Elbroch et al. 2014_ECOSPHERE Patagonia are all in the same publication (Elbroch et al. 2014_ECOSPHERE)
Knopff et al. 2010_J WILDL MANAGE	Yes
Mitchell 2013_Thesis	Yes
Nowak 1999_Thesis	Yes
Ruth et al. 2010_J WILDL MANAGE	Yes
Smith 2014_Thesis	Yes
White 2009_Thesis	Yes
Ackerman 1982_Thesis	No	Insufficient information & Excluded by design: Small sample sizes (2 adult females with kittens, with 7 kills located in total). Kill rate was also calculated based on energetic model
Ackerman et al. 1986_Book Chapter	No	Insufficient information & Excluded by design: Small sample sizes (2 adult females with kittens, with 7 kills located in total). Kill rate was also calculated based on energetic model. Published Ackerman 1982_Thesis
Allen 2014_Thesis	No	Excluded to avoid pseudoreplication: Data for this study area reported in Elbroch et al. 2014
Allen et al. 2014_CAN J ZOOL	No	Insufficient information: Kill rate data not reported by sex and reproductive status. Data for this study area reported in Elbroch et al. 2014
Allen et al. 2015_CAL FISH GAME	No	Excluded to avoid pseudoreplication: Data for this study area reported in Elbroch et al. 2014
Anderson 2003_Thesis	No	Excluded to avoid pseudoreplication: Data for this study area reported in Anderson & Lindzey 2003
Beier et al. 1995_J MAMMAL	No	Insufficient information: Kill rate data not reported by sex and reproductive status
Blake 2014_Thesis	No	Excluded to avoid pseudoreplication: Data for this study area reported in Blake & Gese 2016
Clark 2014_Thesis	No	Excluded to avoid pseudoreplication: Data for this study area reported in Clark et al. 2014
Connolly 1949_Thesis	No	Insufficient information: We considered it difficult to tell for how long an individual puma was monitored based on snow tracking of untagged animals
Cruickshank 2004_Thesis	No	Excluded to avoid pseudoreplication: Data for this study area reported in Cooley et al. 2008
Elbroch & Wittmer 2012_BIOL LETT	No	Excluded to avoid pseudoreplication: Data for this study area reported in Elbroch et al. 2014
Elbroch 2012_Thesis	No	Excluded to avoid pseudoreplication: Data for this study area reported in Elbroch et al. 2014
Elbroch et al. 2013_PLOS ONE	No	Insufficient information: Kill rate data not reported by puma age class or reproductive status (i.e. only male vs. female, without differentiating females with kittens or subadults). Unable to locate density data for mule deer, and this species occurred in high proportion in puma diet (19.31%)
Elbroch et al. 2014_ECOSPHERE Patagonia	No	Excluded by design: Livestock occurred in >5% of puma diet. Domestic sheep had 8.86% occurrence in diet
Elbroch et al. 2015_BEHAV ECOL	No	Excluded to avoid pseudoreplication: Data for this study area reported in Elbroch et al. 2014
Gladders 2003_Thesis	No	Excluded by design: Kill rate was reported for deer only
Gomez-Ortiz et al. 2011_ANIM BIOL	No	Excluded by design: Kill rate calculated based on energetic model
Harrison 1990_Thesis	No	Insufficient information: Ungulate density estimates were provided for adults only. Secondarily, sample sizes were relatively small (2 adult females with kittens, with 16 kills located in total)
Hornocker 1967_Thesis	No	Excluded to avoid pseudoreplication: Data for this study area reported in Hornocker 1970
Hornocker 1970_WILDL MONOGR	No	Insufficient information: Small sample sizes (2 adult females with kittens, with 5 kills located in total)
Janis & Clark 2002_J WILDL MANAGE	No	Excluded by design: Kill rate calculated without field visitation, based on VHF telemetry with nonconservative assumptions (locations within 500 m of each other in 2 consecutive days were indicative of a kill)
Janis 1999_Thesis	No	Excluded to avoid pseudoreplication: Data for this study area reported in Janis & Clark 2002
Knopff 2010_Thesis	No	Excluded to avoid pseudoreplication: Data for this study area reported in Knopff et al. 2010
Kortello 2005_Thesis	No	Excluded to avoid pseudoreplication: Data for this study area reported in Kortello et al. 2007
Kortello et al. 2007_ECOSCIENCE	No	Excluded to avoid pseudoreplication: Data for this study area reported in Knopff et al. 2010
Laundre 2005_J WILDL MANAGE	No	Excluded by design: Kill rate calculated based on energetic model
Laundre 2008_J ZOOL	No	Insufficient information & Excluded by design: 2 VHF methods (24-h intensive monitoring vs. one location per day for several consecutive weeks at a time) used to model kill rate, with some actual kills validated by fieldwork. Kill rate data reported by sex and reproductive status, however uncertain of the age class (and age class-specific kill rate) for the 9 males and 13 solitary females (adults…
Mattson et al. 2007_Report	No	Insufficient information: Unable to locate density data for mule deer, and this species occurred in high proportion in puma diet (38.53%)
Murphy & Ruth 2010_Book Chapter	No	Excluded to avoid pseudoreplication: Ruth et al. 2010 was used instead
Murphy 1998_Thesis	No	Excluded to avoid pseudoreplication: Data for this study area reported in Ruth et al. 2010
Murphy et al. 1998_URSUS	No	Excluded to avoid pseudoreplication: Ruth et al. 2010 was used instead, as they provide a more recent estimate
Nichols 2017_Thesis	No	Excluded by design: Kill rate calculation included small/non-ungulate prey
Orning 2019_Thesis	No	Excluded to avoid pseudoreplication: Data for this study area reported in Clark et al. 2014
Ross & Jalkotzy 1996_ALCES	No	Excluded by design: Kill rate was reported for moose only
Ruth et al. 2019_Book Chapter	No	Excluded to avoid pseudoreplication: Ruth et al. 2010 was used instead
Shaw 1977_Symposium Proceedings	No	Excluded by design: Livestock occurred in >5% of puma diet. Cattle had 37.10% occurrence in diet
Smith 2017_Thesis	No	Excluded to avoid pseudoreplication: Data for this study area reported in Smith et al. 2015
Smith et al. 2015_PROC ROY SOC B	No	Insufficient information: Kill rate data not reported by puma age class or reproductive status (i.e. only male vs. female, without differentiating females with kittens or subadults). Unable to locate reliable ungulate density data (publicly available WMU zone A estimate from CDFW was too coarse scale to apply to this study, because of its large spatial extent covering the majority of western Cali…
Spreadbury 1989_Thesis	No	Insufficient information: Unable to locate density data for mule deer, and this species occurred in high proportion in puma diet (13.21%)
Wang 2014_Thesis	No	Excluded to avoid pseudoreplication: Data for this study area reported in Wang et al. 2017
Wang et al. 2017_PLOS ONE	No	Excluded by design & Insufficient information: Kill rate calculated based on energetic model. Same study area as Smith et al. 2015, which would have been used instead due to empirical kill rate estimates. However, unable to locate reliable ungulate density data (publicly available WMU zone A estimate from CDFW was too coarse scale to apply to this study, because of its large spatial extent coveri…
Wilckens 2014_Thesis	No	Excluded to avoid pseudoreplication: Data for this study area reported in Wilckens et al. 2016
Wilckens et al. 2016_J MAMMAL	No	Insufficient information: Unable to locate density data for white-tailed deer, and this species occurred in high proportion in puma diet (11.21%)
