## Supplementary Data S2 for "Biogeographical and ecological factors associated with kill rates of an apex predator"

### Sheet: Supplementary Data S2
Study	UngDens	UngRichAll	UngRichMain	UngRichLarge	NonUng	ScavRich	HumDens	Method	AM	AF	AFK
Anderson & Lindzey 2003_J WILDL MANAGE	3.81	6	3	1	10.67	1	4.75	1	Yes	Yes	Yes
Blake & Gese 2016_NORTHW SCI	1.32	4	2	0	19	1	3.73	1	Yes	Yes	Yes
Clark et al. 2014_J WILDL MANAGE	7.71	5	3	1	4.62	1	18.1	1	Yes	Yes	Yes
Cooley et al. 2008_J WILDL MANAGE	0.59	4	2	0	0	1	9.75	2	Yes	Yes	Yes
Elbroch et al. 2014_ECOSPHERE California	50.75	3	1	0	18.18	1	29.88	1	Yes	Yes	Yes
Elbroch et al. 2014_ECOSPHERE Colorado	1.08	2	2	1	11	1	31.6	1	Yes	Yes	Yes
Knopff et al. 2010_J WILDL MANAGE	0.73	8	4	2	16.45	3	2.39	1	Yes	Yes	Yes
Mitchell 2013_Thesis	2.56	5	2	1	5.43	0	414.1	1	Yes	Yes	Yes
Nowak 1999_Thesis	2.4	4	2	1	15.73	1	8.75	2	No	Yes	Yes
Ruth et al. 2010_J WILDL MANAGE	4.31	7	2	1	6.7	3	11.76	1	Yes	Yes	Yes
Smith 2014_Thesis	9.94	7	3	1	9.98	0	12.67	1	Yes	Yes	Yes
White 2009_Thesis	3.46	3	2	1	2.9	1	17.8	1	Yes	Yes	Yes
